# DR-SIP: Protocols for Higher Order Structure Modeling with Distance Restraints- and Cyclic Symmetry-Imposed Packing

**DOI:** 10.1101/500397

**Authors:** Justin Chan, Jinhao Zou, Chi-Hong Chang Chien, Rong-Long Pan, Lee-Wei Yang

## Abstract

**Motivation:** Quaternary structure determination for proteins is difficult especially for transmembrane proteins. Even if the monomeric constituents of complexes have been experimentally resolved, computational prediction of quaternary structures is a challenging task particularly for higher order complexes. It is essential to have a reliable computational protocol to predict quaternary structures of both transmembrane and soluble proteins leveraging experimentally determined distance restraints and/or cyclic symmetry (C*_n_* symmetry) found in most homo-oligomeric transmembrane proteins.

**Results:** We survey 115 X-ray crystallographically solved structures of homo-oligomeric transmembrane proteins (HoTPs) to discover that 90% of them are C*_n_* symmetric. Given the prevalence of C*_n_* symmetric HoTPs and the benefits of incorporating geometry restraints in aiding quaternary structure determination, we introduce two new filters, the distance-restraints (DR) filter and the Symmetry-Imposed Packing (SIP) filter which takes advantage of the statistically derived tilt angle cutoff and the C_n_ symmetry of HoTPs without prior knowledge of the number (“*n*”) of monomers. Using only the geometrical filter, SIP, near-native poses of the 115 HoTPs can be correctly identified in the top-5 for 52% of all cases, or 49% among the HoTPs having an *n* >2 (~60% of the dataset), while ZDOCK alone returns 41% and 24%, respectively. Applying only SIP to three HoTPs with distance restraints, the near-native poses for two HoTPs are ranked 1^st^ and the other 7^th^ among 54,000 possible decoys. With both filters, the two remain 1^st^ while the other improved to 2^nd^. While a soluble system with distance restraints is recovered at the 1^st^-ranked pose by applying only DR.

**Availability and Implementation:** https://github.com/capslockwizard/drsip

**Supplementary information:** Supplementary methods and results are available.
