## Supplementary Table for "DR-SIP: Protocols for Higher Order Structure Modeling with Distance Restraints- and Cyclic Symmetry-Imposed Packing"

### Sheet: Parallel HoTPs
PDB ID	Cn	Soluble domains	Full Complex Observed in Asymm Unit	Comments
1kpl	2	-	TRUE
2zy9	2	resid 20 to 264	TRUE
3dh4	2	-	TRUE
3f3e	2	-	FALSE
3h90	2	resid 206 to 290	TRUE
3org	2	resid 525 to 710	TRUE
3pjz	2	-	TRUE
3qnq	2	-	TRUE
3ug9	2	resid 318 to 342 resid 49 to 84	FALSE
3ukm	2	-	TRUE
3um7	2	resid 56 to 106	TRUE
4a01	2	-	TRUE
4atv	2	-	TRUE
4av3	2	-	TRUE
4bw5	2	-	TRUE
4cz8	2	-	TRUE
4f35	2	-	TRUE
4hyg	4	-	TRUE
4jkv	2	resid -1 to 222	TRUE
4mnd	2	resid 72 to 297	FALSE
4mrs	2	resid 318 to 607	TRUE
4o6m	2	resid 1 to 135 resid 136 to 171	TRUE
4o6y	2	-	TRUE
4oh3	2	-	TRUE
4or2	2	resid 1002 to 1106	TRUE
4pl0	2	resid 323 to 579	TRUE
4qnc	2	-	TRUE
4qnd	2	-	FALSE
4ri2	2	resid 6 to 17	TRUE
4rng	2	-	TRUE
4rp9	2	-	FALSE
4ry2	2	resid 12 to 152 resid 484 to 724	TRUE
4ryi	2	-	TRUE
4tph	2	-	TRUE
4u9n	2	-	TRUE
4uc1	2	-	TRUE
4wis	2	resid 19 to 150 resid 248 to 280 resid 628 to 719	TRUE
4x5m	2	-	FALSE
5bz3	2	-	FALSE
5c78	2	-	TRUE
5ckr	2	-	FALSE
5dqq	2	resid 336 to 407	FALSE
5eh4	2	-	TRUE
5i6c	2	-	TRUE
5iws	2	-	FALSE
5j4i	2	-	TRUE
1u7g	3	-	FALSE
2bhw	3	-	TRUE
2gif	3	resid 30 to 329 resid 559 to 872	TRUE
2q7r	3	-	TRUE
2qts	3	resid 70 to 426	TRUE
2uui	3	-	FALSE
2wsw	3	-	FALSE
3b9w	3	-	FALSE
3hd6	3	-	FALSE
3k3f	3	-	FALSE
3m73	3	-
3ns0	3	-	FALSE
3tij	3	-	FALSE
3txt	3	-	FALSE
3ze3	3	-	TRUE
4al0	3	-	FALSE
4c7r	3	resid 548 to 586	TRUE
4ezc	3	-	TRUE
4hkr	3	-	FALSE	The complex is a homo-hexamer but the symmetry is C3 because every 2 subunits have a slightly different conformation
4k0j	3	resid 40 to 323 resid 549 to 847	TRUE	Interaction of subunits at the transmembrane region has very minimal contact
4kjs	3	-	FALSE
4qtn	3	-	TRUE
4wol	3	-	TRUE	Chain B's resid 8 was removed because all atoms are missing except for 2 sidechain atoms
4xu4	3	-	FALSE
5ctg	3	-	TRUE
5dwy	3	-	TRUE
5egi	3	resid 5 to 25	TRUE
5hk1	3	resid 36 to 220	TRUE
5svk	3	resid 46 to 317	FALSE
1bl8	4	-	TRUE
2f2b	4	-	FALSE
2q67	4	resid 1 to 21	FALSE
3beh	4	-	TRUE
3c02	4	-	FALSE
3hzq	4	-	FALSE
3lbw	4	-	TRUE
3ldc	4	-	FALSE
3ouf	4	-	FALSE
3vou	4	resid 1 to 21 resid 103 to 139	FALSE
3zoj	4	-	FALSE
4f4l	4	-	TRUE
4gx0	4	resid 117 to 564	FALSE
4h33	4	-	FALSE
4lto	4	resid 244 to 285	TRUE
4ms2	4	-	TRUE
4qkc	4	-	FALSE
5bzb	4	-	FALSE
5eke	4	resid -3 to 208 resid 296 to 316	TRUE
5i32	4	-	FALSE
5iwk	4	resid 27 to 309 resid 582 to 637	FALSE
5klb	4	resid 1223 to 1267	TRUE
5kuk	4	resid 41 to 78 resid 185 to 366	TRUE
2iub	5	resid 5 to 289	TRUE
2oar	5	resid 100 to 125	TRUE
3tds	5	-	TRUE
4ev6	5	resid 1 to 266	TRUE
4hfi	5	resid 5 to 193	TRUE
4wd8	5	resid 104 to 208 resid 260 to 292	TRUE
4y7k	5	resid 98 to 252	TRUE
3ux4	6	-	FALSE
5sv0	6	-	TRUE
5aji	7	resid 129 to 281	TRUE
2j58	8	resid 21 to 345	TRUE
4tsy	8	resid 30 to 179	FALSE
2bl2	10	-	TRUE
4f4s	10	-	FALSE
3odu	2	resid 900 to 1201	TRUE	Large soluble domains that do not have the same conformation in the 2 subunits. Otherwise the transmembrane region looks C-2 symm.
4r0c	2	-	TRUE	Misclassified as containing 4 chains. The biological assembly includes 4 chains (2 copies of 2 dimers). The protein is a dimer according to the paper that published this structure: http://dx.doi.org/10.1038/ncomms7874. Using chain A & B
4u1x	4	resid 8 to 523 resid 626 to 788	TRUE	Large soluble domains. Misclassified as asymmetric because of soluble domains. Should "possesses ∼4-fold symmetry" according to the authors: http://dx.doi.org/10.1016/j.cell.2014.07.023
2wcd	12	-	TRUE	Originally dihedral symmetric. Taking chains A to L
2zw3	6	-	TRUE	Originally dihedral symmetric. Taking the first model. Chains A to F. The asymmetric unit is a hexamer complex of this protein while the biological assembly is a copy of this complex rotated 180 degrees about an axis parallel to the membrane plane. For formation of a transmembrane complex, the biological assembly is equal to the asymmetric unit.
3rbz	4	resid 92 to 336	FALSE	Taking chain A and B from model 1 and 2 and combining it into 1 PDB file. Rename chain A and B from second frame to C and D. Taking the pore region according to: http://dx.doi.org/10.1038/417515a

### Sheet: Anti-parallel HoTPs
PDB ID	Cn	Full Complex Observed in Asymm Unit	Comments
1gzm	2	TRUE	Rhodopsin: Paper doesn't mention that the functional form of the rhodopsin is an anti-parallel dimer. From a functional standpoint, an anti-parallel rhodopsin doesn't make sense. Doi: http://dx.doi.org/10.1016/j.jmb.2004.08.090
2vt4	2	TRUE	β1-adrenergic G-protein-coupled Receptor: The authors only analyze a single subunit in the paper and does not talk about the quaternary structure of the protein. From a functional standpoint, the anti-parallel orientation doesn't make since this is a receptor. Doi: http://dx.doi.org/10.1038/nature07101
3zux	2	FALSE	Apical Sodium Dependent Bile Acid Transporter: Not sure if the biological assembly which is an anti-parallel dimer is functional. Asymmetric structure is a monomer and authors analyzed a single subunit and did not mention the dimer. Doi: http://dx.doi.org/10.1038/nature10450
4iaq	2	FALSE	5-hydroxytryptamine Receptor: The authors did not mention anything about the quaternary structure of the protein and the asymmetric unit is a monomer. Furthermore the protein is a serotonin receptor and the biological assembly is anti-parallel which doesn't make sense from a functional standpoint. Doi: http://dx.doi.org/10.1126/science.1232807
4lds	2	TRUE	Glucose/H+ Symporter: Not sure if the biological assembly which is an anti-parallel dimer is functional. Authors analyzed a single subunit and did not mention the dimer. The anti-parallel orientation also doesn't make sense from a functional standpoint. Doi: http://dx.doi.org/10.1073/pnas.1311485110
4oaa	2	TRUE	Lactose Permease: Authors analyzed a single subunit and did not mention the dimer structure. This is the LacY transporter and the biological assembly is anti-parallel which is probably non-functional. Doi: http://dx.doi.org/10.1073/pnas.1324141111
4p6j	2	TRUE	X-ray crystal structures show an anti-parallel homo-dimer transmembrane peptide but the authors' other experimental data shows that it's actually an anti-parallel tetramer: http://dx.doi.org/10.1126/science.1261172
3b4r	2	TRUE	Site-2 Protease: RMSD between the 2 subunits is 1.8 A. The 2 subunit's structures are slightly different. An anti-parallel pseudo-dimer: http://dx.doi.org/10.1126/science.1150755
3b5d	2	TRUE	EmrE protein: Missing all heavy atoms except for C-alpha and ligand. Doi: http://dx.doi.org/10.1073/pnas.0709387104
4ea3	2	TRUE	N/OFQ Opioid Receptor: RMSD between the common C-alpha atoms between the 2 chains is 0.26 A. Authors do not mention the functional relevence of the dimer structure or the anti-parallel nature of the structure: http://dx.doi.org/10.1038/nature11085
2ymk	-	FALSE	Dermcidin: The biological assembly shows a hexamer and each subunit's orientation alternates from one to the next. It is actually dihedral symmetric (D3). The authors describe it as the "trimerization of antiparallel peptide dimers": http://dx.doi.org/10.1073/pnas.1214739110

### Sheet: Non-HoTPs
PDB ID	Comments
1n9p	Misclassified, not a transmembrane protein. It is the "Cytoplasmic Pore of the G Protein-Gated Inward Rectifier GIRK1". Doi: http://dx.doi.org/10.1016/S0092-8674(02)01227-8
2gfp	Misclassified, not a dimer. According to authors, "we believe that the packing arrangement of the dimer is nonphysiological": http://dx.doi.org/10.1126/science.1125629
3bf0	Misclassified, the protein has a transmembrane region that anchors the soluble region. But in this structure, the transmembrane region is missing: http://dx.doi.org/10.1016/j.jmb.2007.11.080
3ck6	Misclassified, this structure is the "ZntB cytoplasmic domain from Vibrio parahaemolyticus": http://dx.doi.org/10.1002/pro.215
3fvq	Misclassified, this is the nucleotide binding domain (NBD) of an ABC transporter. The NDB domain is a soluble domain: http://dx.doi.org/10.1016/j.sbi.2007.07.003
3hyw	Not a transmembrane protein instead it "is a surprisingly trimeric, periplasmic integral monotopic membrane protein that inserts about 12 Å into the lipidic bilayer ": http://dx.doi.org/10.1073/pnas.0904165106
3igq	Misclassified, the structure is an " extracellular domain of a bacterial pentameric ligand-gated ion channel": http://dx.doi.org/10.1016/j.jmb.2009.11.024
3kds	Misclassified, according to the authors this is "[t]he 2.6 Å resolution structure of the cytosolic region of apo-FtsH": http://dx.doi.org/10.1073/pnas.0910708106
3naf	Misclassified, this is "the crystal structure of the entire cytoplasmic region of the human BK channel in a Ca2+-free state": http://dx.doi.org/10.1038/nature09252
3ooc	Misclassified, this is the membrane fusion protein CusB which is in a periplasmic protein: http://dx.doi.org/10.1016/j.jmb.2009.08.029
3p5n	Misclassified, according to the authors "At present, we have no evidence to support the biological relevance of the dimeric arrangement": http://dx.doi.org/10.1038/nature09488
3rst	Misclassified, the crystalized protein had its transmembrane region cleaved therefore the structure contains only the soluble domain: http://dx.doi.org/10.1016/j.jmb.2012.03.020
4ex5	Misclassified, mpstruc identified this protein as "Na,K-ATPase; bovine kidney" but this protein is "lysyl-tRNA synthetase LysRS": http://www.rcsb.org/pdb/explore/explore.do?structureId=4Ex5
4hdd	Misclassified, the structure is the "cytoplasmic domain of the Escherichia coli rhomboid protease": http://dx.doi.org/10.1016/j.jmb.2013.01.019
4hpf	Misclassified, the structure is the "SLO3 gating ring" which is a "cytoplasmic structure": http://dx.doi.org/10.1073/pnas.1215078109
4io2	Misclassified, the structure is the ligand binding domain of AvGluR1 which is one of the glutamate receptor ion channels (iGluRs) and is in the extracellular region: https://doi.org/10.1124/pr.109.002451
4kwb	Misclassified, the N-terminus of the protein which is supposed to be transmembrane is missing: http://dx.doi.org/10.1021/bi4011489
4l74	Misclassified, the protein is in the cytoplasm according to the authors: http://dx.doi.org/10.1038/ncomms3621
4ww0	Misclassified, according to authors they "used a truncated FtsH construct [which] lacks the N-terminal transmembrane helices": http://dx.doi.org/10.1107/S1399004715005945
1vf7	MexA adaptor protein is located in the periplasm. The N-terminus is predicted to anchor the protein to the inner membrane but X-ray structure of the N-term is missing. See: https://dx.doi.org/10.1073%2Fpnas.0400375101
4j9v	Contains beta sheets and not clear where the transmembrane region is
2f1m	Misclassified as a transmembrane protein. AcrA is a "periplasmic protein" according to paper: http://dx.doi.org/10.1016/j.str.2005.11.015
3nvo	Odd structure that doesn't even look like a transmembrane protein. No literature associated with this PDB entry and was released a long time ago: 2011. Excluding this entry
